# PTFSpot: Deep co-learning on transcription factors and their binding regions attains impeccable universality in plants

**DOI:** 10.1101/2023.11.16.567355

**Authors:** Sagar Gupta, Veerbhan Kesarwani, Umesh Bhati, Jyoti, Ravi Shankar

**Affiliations:** Studio of Computational Biology & Bioinformatics, The Himalayan Centre for High-throughput Computational Biology, (HiCHiCoB, A BIC supported by DBT, India), Biotechnology Division, CSIR-Institute of Himalayan Bioresource Technology (CSIR-IHBT), Palampur (HP), 176061, India; Academy of Scientific and Innovative Research (AcSIR), Ghaziabad, Uttar Pradesh - 201002

**Keywords:** Transcription factor, Transcriptional regulation, Deep Learning, DenseNet, Protein Modelling, Transformers

## Abstract

Unlike animals, variability in transcription factors (TF) and their binding regions (TFBR) across the plants species is a major problem which most of the existing TFBR finding software fail to tackle, rendering them hardly of any use. This limitation has resulted into underdevelopment of plant regulatory research and rampant use of *Arabidopsis* like model species, generating misleading results. Here we report a revolutionary transformers based deep-learning approach, PTFSpot, which learns from TF structures and their binding regions co-variability to bring a universal TF-DNA interaction model to detect TFBR with complete freedom from TF and species specific models’ limitations. During a series of extensive benchmarking studies over multiple experimentally validated data, it not only outperformed the existing software by >30% lead, but also delivered consistently >90% accuracy even for those species and TF families which were never encountered during model building process. PTFSpot makes it possible now to accurately annotate TFBRs across any plant genome even in the total lack of any TF information, completely free from the bottlenecks of species and TF specific models.
