## Supplementary Table 3 for "PTFSpot: Deep co-learning on transcription factors and their binding regions attains impeccable universality in plants"

### Sheet: Information
Sheet 1: Evaluation of word representations
Sheet 2: Performace of PTFSpot on Dataset 'A' TFs
Sheet 3: Performace of PTFSpot on Dataset 'B' TFs
Sheet 4: Ten fold Independent Random Trials (Dataset A)
Sheet 5: Ten fold Independent Random Trials (Dataset B)
Sheet 6: Average benchmarking details of tool on Dataset B
Sheet 7: Average benchmarking details of tool on Dataset C
Sheet 8: Sequence-based comparative details for the common TFs studied between A. thaliana and Z. mays.
Sheet 9: Domain-based comparative details for the common TFs studied between A. thaliana and Z. mays.

### Sheet: Sheet 1
Sheet 1: Evaluation of word representations
S. No.	Word representation	Sensitivity	Specificity	Accuracy
1	Dimer (Single)	82.1501	79.4101	80.778
2	Pentamer (Single)	86.527	83.5823	85.0535
3	Heptamer (Single)	87.0775	85.3997	86.2382
4	Dimer	85.3443	86.0933	85.7188
5	Pentamer	87.4824	87.6234	87.5529
6	Heptamer	88.6442	88.2086	88.4264
7	Dimer + Pentamer	88.9174	87.6997	88.3142
8	Dimer + Heptamer	90.4256	91.3351	90.8803
9	Pentamer + Heptamer	94.345	95.461	94.903
10	Dimer + Pentamer + Heptamer	95.3315	95.8015	95.5659

### Sheet: Sheet 2
Sheet 2: Performace of PTFSpot on Dataset 'A' TFs
S.No.	Name	SE	SP	ACC	F1	MCC	AUC
1	ABF1	0.934885	0.94526	0.940072	0.93976	0.887321	0.940072
2	ABF3	0.902927	0.92426	0.913594	0.912662	0.842083	0.913594
3	ABF4	0.932674	0.945668	0.939171	0.938773	0.885733	0.939171
4	ABI5	0.95381	0.974286	0.964048	0.963676	0.930666	0.964048
5	ANAC032	0.962466	0.955009	0.958737	0.958891	0.920878	0.958737
6	ANAC102	0.962743	0.943705	0.953224	0.953665	0.910808	0.953224
7	AP1	0.922714	0.954695	0.938704	0.937708	0.884864	0.938704
8	AZF1	0.925174	0.969562	0.947368	0.946174	0.900179	0.947368
9	BZIP28	0.982154	0.97833	0.980242	0.98028	0.961265	0.980242
10	CCA1	0.982428	0.99361	0.988019	0.987952	0.976324	0.988019
11	CRY2	0.907798	0.931926	0.919862	0.918884	0.852526	0.919862
12	DELLA	0.932374	0.953957	0.943165	0.942545	0.892766	0.943165
13	DREB2A	0.948019	0.916999	0.932509	0.93354	0.874067	0.932509
14	FBH3	0.9268	0.935763	0.931282	0.930972	0.872003	0.931282
15	FHY1	0.972308	0.972308	0.972308	0.972308	0.946149	0.972308
16	FHY3	0.989418	0.986772	0.988095	0.988111	0.976474	0.988095
17	FIE	0.94303	0.96	0.951515	0.9511	0.907719	0.951515
18	FLM	0.908177	0.960456	0.934316	0.932553	0.877094	0.934316
19	GBF2	0.936043	0.944273	0.940158	0.939911	0.887475	0.940158
20	HAT22	0.932624	0.938114	0.935369	0.935191	0.879091	0.935369
21	HB5	0.960553	0.961573	0.961063	0.961043	0.925159	0.961063
22	HB7	0.955434	0.95278	0.954107	0.954168	0.912427	0.954107
23	HSFA1A	0.930831	0.952215	0.941523	0.940891	0.88986	0.941523
24	HSFA6A	0.934551	0.951616	0.943084	0.942594	0.892631	0.943084
25	IBH1	0.945985	0.951825	0.948905	0.948755	0.90303	0.948905
26	JAG	0.961841	0.955784	0.958813	0.958937	0.921017	0.958813
27	KAN1	0.971608	0.959168	0.965388	0.965602	0.933167	0.965388
28	LEC1	0.975927	0.962321	0.969124	0.969332	0.940149	0.969124
29	LFY	0.942889	0.936952	0.939921	0.940099	0.887059	0.939921
30	MYB3	0.933911	0.934608	0.934259	0.934237	0.877162	0.934259
31	NFYB2	0.923764	0.953884	0.938824	0.937889	0.885081	0.938824
32	NFYC2	0.941939	0.951724	0.946832	0.94657	0.899312	0.946832
33	PIF1	0.950166	0.961517	0.955842	0.95559	0.915578	0.955842
34	PIF4	0.874604	0.918912	0.896758	0.894419	0.814652	0.896758
35	PIF5	0.939457	0.958594	0.949026	0.948533	0.903231	0.949026
36	REV	0.970911	0.959599	0.965255	0.965451	0.932921	0.965255
37	RGA	0.961838	0.953827	0.957833	0.958001	0.919219	0.957833
38	SOC1	0.943681	0.963193	0.953437	0.952978	0.911193	0.953437
39	WRKY33	0.977305	0.964696	0.971001	0.971182	0.943679	0.971001
40	ZAT6	0.938589	0.942294	0.940441	0.940331	0.887977	0.940441
41	AT5G04760	0.997197	0.998273	0.997739	0.997721	0.995487	0.997735
42	BBM	0.985948	0.98652	0.986232	0.986297	0.972843	0.986234
43	ERF115	0.99486	0.992738	0.993798	0.993798	0.987673	0.993799
44	GBF3	0.999743	0.999904	0.999823	0.999823	0.999647	0.999823
45	HB6	1	1	1	1	1	1
46	MYB3R3	0.948738	0.959532	0.954167	0.953651	0.912523	0.954135
47	MYB44	0.999712	0.999964	0.999839	0.999838	0.999678	0.999838
48	PhyA	0.952872	0.955817	0.954345	0.954277	0.912858	0.954345
49	RD26	0.999968	0.999968	0.999968	0.999968	0.999936	0.999968
50	SEP3	0.985596	0.97924	0.982409	0.982417	0.965437	0.982418
51	SVP	0.963632	0.958	0.960828	0.96109	0.92472	0.960816

### Sheet: Sheet 3
Sheet 3: Performace of PTFSpot on Dataset 'B' TFs
S.No.	Name	SE	SP	ACC	F1	MCC
1	ABF2	0.984658	0.995475	0.989855	0.990182	0.979893	0.989855
2	ABI5	0.980734	0.979061	0.979887	0.979645	0.960577	0.979887
3	ABR1	0.982301	0.992597	0.987455	0.987374	0.975224	0.987455
4	Adof1	0.984415	0.985503	0.984958	0.984973	0.970369	0.984958
5	AGL15	0.811615	0.861325	0.835424	0.837107	0.724713	0.835424
6	AGL63	0.909473	0.952411	0.930772	0.929783	0.871041	0.930772
7	AIL7	0.863324	0.875483	0.869459	0.867589	0.77295	0.869459
8	ANAC004	0.911207	0.935368	0.924773	0.913965	0.858633	0.924773
9	ANAC005	0.905199	0.945549	0.925483	0.923557	0.861931	0.925483
10	ANAC013	0.888188	0.895479	0.89179	0.892538	0.806985	0.89179
11	ANAC016	0.938989	0.932613	0.935854	0.937031	0.879895	0.935854
12	ANAC017	0.95142	0.940813	0.946149	0.946741	0.898083	0.946149
13	ANAC020	0.917334	0.930046	0.923693	0.923175	0.85902	0.923693
14	ANAC028	0.881777	0.884615	0.883194	0.883218	0.793674	0.883194
15	ANAC034	0.896627	0.861582	0.879435	0.883409	0.787645	0.879435
16	ANAC038	0.894793	0.951754	0.922828	0.92173	0.857413	0.922828
17	ANAC042	0.909924	0.953091	0.93126	0.930502	0.871892	0.93126
18	ANAC045	0.848627	0.940412	0.894816	0.889086	0.810876	0.894816
19	ANAC046	0.941651	0.955267	0.948476	0.948	0.902249	0.948476
20	ANAC047	0.839185	0.980503	0.909859	0.902985	0.834353	0.909859
21	ANAC050	0.916124	0.935122	0.925653	0.924717	0.862328	0.925653
22	ANAC053	0.922325	0.9424	0.932431	0.931308	0.873947	0.932431
23	ANAC055	0.886976	0.981275	0.933895	0.930955	0.876033	0.933895
24	ANAC057	0.910089	0.932639	0.922822	0.911243	0.855091	0.922822
25	ANAC058	0.886345	0.921345	0.903861	0.902065	0.826096	0.903861
26	ANAC062	0.914169	0.971493	0.947627	0.935626	0.897152	0.947627
27	ANAC070	0.887152	0.899731	0.893504	0.89186	0.809642	0.893504
28	ANAC071	0.870557	0.939496	0.905138	0.901452	0.827835	0.905138
29	ANAC075	0.83635	0.858896	0.847529	0.846888	0.741507	0.847529
30	ANAC079	0.921233	0.969325	0.944412	0.944965	0.894922	0.944412
31	ANAC083	0.930204	0.955113	0.942668	0.941903	0.891874	0.942668
32	ANAC087	0.925565	0.94606	0.93566	0.935894	0.879583	0.93566
33	ANAC092	0.911311	0.95832	0.934751	0.933355	0.877895	0.934751
34	ANAC094	0.867521	0.92823	0.896163	0.89823	0.81357	0.896163
35	ANAC096	0.856126	0.938791	0.89739	0.893132	0.815231	0.89739
36	ANAC103	0.926234	0.955385	0.942544	0.93422	0.889923	0.942544
37	ANL2	0.994094	0.981209	0.987771	0.988065	0.975825	0.987771
38	AREB3	0.958719	0.989751	0.974017	0.97397	0.949371	0.974017
39	ARF2	0.744834	0.884013	0.814672	0.800185	0.69502	0.814672
40	ASL18	0.90895	0.962963	0.935458	0.934823	0.879141	0.935458
41	AT1G01250	0.964286	0.933649	0.949425	0.951542	0.903765	0.949425
42	AT1G12630	0.994329	0.986989	0.990662	0.990704	0.981498	0.990662
43	At1g19000	0.960148	0.977832	0.969034	0.968605	0.93997	0.969034
44	AT1G19040	0.917219	0.891525	0.904523	0.90671	0.827158	0.904523
45	At1g19210	0.988521	0.990712	0.989607	0.989686	0.979428	0.989607
46	AT1G20910	0.985089	0.981824	0.983463	0.983561	0.967472	0.983463
47	At1g22810	0.994948	0.992768	0.993876	0.993982	0.987823	0.993876
48	AT1G24250	0.864023	0.892744	0.877612	0.881503	0.784856	0.877612
49	At1g25550	0.973793	0.986067	0.979843	0.98	0.960494	0.979843
50	AT1G28160	0.991329	0.994129	0.992718	0.992764	0.985542	0.992718
51	At1g36060	0.993448	0.989167	0.991326	0.991418	0.9828	0.991326
52	AT1G44830	0.984127	0.985325	0.984709	0.985104	0.969865	0.984709
53	AT1G47655	0.965286	0.977244	0.971243	0.971176	0.944137	0.971243
54	At1g49010	0.970513	0.990174	0.980326	0.980166	0.961419	0.980326
55	AT1G49560	0.946504	0.976714	0.963645	0.957494	0.928431	0.963645
56	At1g64620	0.984963	0.983472	0.984216	0.984189	0.96893	0.984216
57	At1g68670	0.970377	0.991499	0.981016	0.980671	0.962737	0.981016
58	AT1G69570	0.980005	0.965408	0.972747	0.973089	0.946968	0.972747
59	At1g69690	0.923077	0.969799	0.946399	0.945205	0.89844	0.946399
60	AT1G71450	0.994187	0.99203	0.993113	0.993148	0.986321	0.993113
61	At1g72010	0.96057	0.989011	0.977612	0.971745	0.954258	0.977612
62	AT1G72740	0.982107	0.985166	0.983627	0.9837	0.967789	0.983627
63	At1g74840	0.950771	0.977087	0.963946	0.963419	0.930466	0.963946
64	AT1G76880	0.666667	0.986486	0.827119	0.793522	0.699418	0.827119
65	AT1G77200	0.988507	0.990904	0.989829	0.988657	0.979648	0.989829
66	At1g78700	0.9789	0.985574	0.982195	0.982355	0.96502	0.982195
67	At2g01060	0.964503	0.95569	0.960093	0.960242	0.923369	0.960093
68	At2g03500	0.977125	0.984441	0.980757	0.980822	0.962253	0.980757
69	AT2G15740	0.98995	0.983333	0.986701	0.986974	0.973743	0.986701
70	AT2G20110	0.979148	0.982992	0.981081	0.980934	0.962876	0.981081
71	AT2G20400	0.966346	0.975501	0.970829	0.971275	0.943344	0.970829
72	AT2G28810	0.973136	0.967711	0.970438	0.970671	0.94262	0.970438
73	AT2G33550	0.941586	0.951997	0.946811	0.946345	0.899269	0.946811
74	At2g33710	0.98665	0.989763	0.9882	0.988233	0.976677	0.9882
75	AT2G40260	0.968664	0.965307	0.966986	0.967046	0.936152	0.966986
76	At2g44940	0.995544	0.996726	0.996127	0.996178	0.992282	0.996127
77	At2g45680	0.77305	0.968992	0.866667	0.858268	0.765604	0.866667
78	At3g04030	0.962453	0.977879	0.970125	0.970047	0.942032	0.970125
79	At3g09600	0.969379	0.97924	0.974313	0.974167	0.949942	0.974313
80	AT3G09735	0.929482	0.98374	0.956512	0.955459	0.916699	0.956512
81	AT3G10030	0.98371	0.983364	0.983539	0.98371	0.967617	0.983539
82	AT3G10113	0.962786	0.972008	0.967401	0.967226	0.936924	0.967401
83	AT3G10580	0.852532	0.928665	0.889961	0.887352	0.803723	0.889961
84	At3g11280	0.972887	0.964527	0.968827	0.969793	0.939535	0.968827
85	AT3G12130	0.992368	0.987045	0.989694	0.989671	0.979599	0.989694
86	At3g12730	0.975354	0.981273	0.978295	0.978368	0.95753	0.978295
87	At3g14180	0.994541	0.993354	0.993956	0.994048	0.987983	0.993956
88	AT3G16280	0.992922	0.988591	0.990736	0.990668	0.981643	0.990736
89	At3g24120	0.978032	0.979949	0.978987	0.979032	0.958857	0.978987
90	AT3G25990	0.957524	0.951654	0.954658	0.955784	0.913372	0.954658
91	AT3G42860	0.970667	0.997139	0.983437	0.983784	0.967401	0.983437
92	At3g45610	0.976517	0.988332	0.983147	0.980715	0.966327	0.983147
93	AT3G52440	0.970128	0.981598	0.975898	0.975612	0.952951	0.975898
94	AT3G60490	0.96232	0.985889	0.974074	0.973832	0.949481	0.974074
95	At3g60580	0.980351	0.989329	0.984787	0.984896	0.970034	0.984787
96	AT4G00250	0.959242	0.970362	0.964822	0.964502	0.932111	0.964822
97	At4g01280	0.960731	0.977989	0.969375	0.969055	0.940616	0.969375
98	At4g16750	0.993678	0.995066	0.994366	0.994411	0.988795	0.994366
99	AT4G18450	0.972222	0.980892	0.976261	0.977654	0.953467	0.976261
100	At4g18890	0.946154	0.969112	0.957611	0.957198	0.918797	0.957611
101	AT4G26030	0.954267	0.959178	0.956695	0.957055	0.917133	0.956695
102	At4g31060	0.988329	0.995528	0.992235	0.991485	0.98447	0.992235
103	At4g32800	0.989455	0.99469	0.992063	0.99207	0.984253	0.992063
104	At4g36780	0.980022	0.988713	0.984272	0.98454	0.969028	0.984272
105	AT4G37180	0.971224	0.964051	0.967622	0.9676	0.937339	0.967622
106	At4g38000	0.989551	0.969408	0.979448	0.979592	0.959735	0.979448
107	AT5G02460	0.966262	0.969079	0.967723	0.966454	0.937441	0.967723
108	At5g04390	0.990952	0.991007	0.99098	0.990952	0.982122	0.99098
109	AT5G05550	0.992258	0.989625	0.990941	0.99095	0.982046	0.990941
110	At5g05790	0.963834	0.972564	0.9681	0.968651	0.938214	0.9681
111	At5g08330	0.969163	0.985731	0.97713	0.977778	0.955264	0.97713
112	At5g08520	0.978455	0.982804	0.980622	0.980645	0.961995	0.980622
113	At5g08750	0.951557	0.965753	0.958692	0.958188	0.920781	0.958692
114	At5g18450	0.97422	0.990085	0.981982	0.982216	0.964605	0.981982
115	AT5G22990	0.964048	0.983299	0.97346	0.973773	0.948317	0.97346
116	AT5G23930	0.996458	0.992059	0.994296	0.994404	0.988653	0.994296
117	At5g29000	0.956645	0.983051	0.96989	0.969391	0.941568	0.96989
118	AT5G45580	0.950959	0.979464	0.966992	0.961849	0.934979	0.966992
119	At5g47390	0.979966	0.987018	0.983491	0.983437	0.967526	0.983491
120	AT5G47660	0.955764	0.943975	0.949915	0.950569	0.904827	0.949915
121	At5g52660	0.973089	0.977744	0.975427	0.975262	0.952059	0.975427
122	AT5G56840	0.956395	0.983206	0.971274	0.967357	0.943379	0.971274
123	At5g58900	0.968447	0.97913	0.973802	0.973596	0.948973	0.973802
124	AT5G60130	0.923439	0.94904	0.936235	0.93543	0.880564	0.936235
125	AT5G61620	0.964367	0.981641	0.973894	0.970702	0.94854	0.973894
126	At5g62940	0.979286	0.982329	0.980813	0.980713	0.962362	0.980813
127	AT5G63260	0.968995	0.957447	0.963231	0.963501	0.929159	0.963231
128	At5g65130	0.957655	0.986254	0.971572	0.971901	0.94474	0.971572
129	At5g66730	0.926024	0.982197	0.954307	0.952661	0.912618	0.954307
130	AT5G66940	0.989149	0.988232	0.988691	0.988699	0.977638	0.988691
131	ATAF1	0.866691	0.955893	0.911397	0.907052	0.837828	0.911397
132	AtGRF6	0.976429	0.984407	0.980347	0.980609	0.961459	0.980347
133	ATHB13	0.986627	0.989727	0.988164	0.988244	0.976606	0.988164
134	ATHB15	0.976358	0.990181	0.983176	0.983283	0.966915	0.983176
135	ATHB18	0.972256	0.983104	0.97764	0.977681	0.956278	0.97764
136	ATHB20	0.980132	0.991354	0.985622	0.985845	0.971649	0.985622
137	ATHB21	0.957253	0.985869	0.972801	0.969829	0.946558	0.972801
138	ATHB23	0.970532	0.980182	0.976105	0.971684	0.952187	0.976105
139	ATHB24	0.976161	0.970138	0.973164	0.973373	0.947765	0.973164
140	ATHB25	0.962381	0.967264	0.964824	0.964714	0.932122	0.964824
141	AtHB32	0.982688	0.969409	0.976072	0.976311	0.953282	0.976072
142	ATHB33	0.945403	0.957416	0.95176	0.948595	0.907825	0.95176
143	ATHB34	0.954765	0.972538	0.963709	0.963151	0.93003	0.963709
144	ATHB40	0.988202	0.985971	0.986878	0.98393	0.973199	0.986878
145	ATHB53	0.977099	0.977685	0.977392	0.977379	0.955806	0.977392
146	ATHB5	0.988796	0.982538	0.985668	0.985717	0.971746	0.985668
147	ATHB6	0.984813	0.980835	0.982838	0.982988	0.966262	0.982838
148	ATHB7	0.966698	0.988597	0.977551	0.977498	0.956104	0.977551
149	AtIDD11	0.933663	0.984359	0.958354	0.958333	0.920122	0.958354
150	ATY13	0.939363	0.965441	0.952474	0.951588	0.909421	0.952474
151	BAM8	0.980548	0.976557	0.978569	0.978785	0.958052	0.978569
152	BBX31	0.973497	0.985626	0.979533	0.979502	0.959902	0.979533
153	bHLH10	0.988205	0.994593	0.991434	0.991311	0.983012	0.991434
154	bHLH122	0.971836	0.993028	0.982421	0.982251	0.965453	0.982421
155	bHLH28	0.980899	0.974935	0.977915	0.977969	0.956805	0.977915
156	bHLH31	0.992982	0.99053	0.991803	0.992112	0.983716	0.991803
157	bHLH80	0.989631	0.995195	0.992355	0.99249	0.984822	0.992355
158	BIM1	0.917526	0.979487	0.948586	0.946809	0.902259	0.948586
159	BIM2	0.980565	0.980155	0.980341	0.978414	0.961145	0.980341
160	BOS1	0.952024	0.984326	0.967816	0.967988	0.937684	0.967816
161	BPC1	0.975633	0.988545	0.982108	0.981939	0.964851	0.982108
162	bZIP16	0.957166	0.981155	0.969151	0.968801	0.940189	0.969151
163	bZIP18	0.962614	0.986068	0.975629	0.972346	0.951764	0.975629
164	bZIP28	0.944954	0.977597	0.960425	0.961718	0.92387	0.960425
165	bZIP3	0.967589	0.952595	0.960217	0.961131	0.923554	0.960217
166	bZIP44	0.952264	0.989886	0.970771	0.97068	0.943229	0.970771
167	bZIP48	0.972436	0.974052	0.973229	0.973684	0.947875	0.973229
168	bZIP50	0.976337	0.976519	0.976427	0.976556	0.953964	0.976427
169	bZIP52	0.982189	0.972154	0.977211	0.977495	0.955452	0.977211
170	bZIP53	0.973487	0.973148	0.973317	0.973207	0.948057	0.973317
171	bZIP68	0.958793	0.968254	0.963516	0.963401	0.929691	0.963516
172	BZR1	0.980645	0.993355	0.986907	0.987013	0.974153	0.986907
173	CAMTA1	0.973594	0.989937	0.981393	0.98205	0.963426	0.981393
174	CAMTA5	0.933921	0.940928	0.9375	0.935982	0.882746	0.9375
175	CBF1	0.989409	0.989559	0.989484	0.989498	0.979189	0.989484
176	CBF2	0.983294	0.990544	0.986936	0.986826	0.974211	0.986936
177	CBF3	0.976315	0.982542	0.979444	0.979282	0.95973	0.979444
178	CBF4	0.993588	0.992272	0.992928	0.992917	0.985957	0.992928
179	CDF3	0.983618	0.983213	0.983417	0.983547	0.967383	0.983417
180	CDM1	0.896743	0.923455	0.91001	0.909346	0.836177	0.91001
181	CEJ1	0.994056	0.99437	0.994236	0.993244	0.988285	0.994236
182	COG1	0.965992	0.990006	0.977983	0.977745	0.956925	0.977983
183	CRC	0.974716	0.989921	0.982386	0.982093	0.965381	0.982386
184	CRF10	0.995863	0.998431	0.99714	0.997152	0.994296	0.99714
185	CRF4	0.990921	0.993046	0.991946	0.992208	0.984004	0.991946
186	CUC1	0.841286	0.95898	0.898178	0.895143	0.816233	0.898178
187	CUC2	0.893325	0.945486	0.921253	0.913349	0.853635	0.921253
188	CUC3	0.905907	0.94865	0.927144	0.925995	0.864807	0.927144
189	DAG2	0.995696	0.991195	0.993195	0.992365	0.986321	0.993195
190	DDF1	0.963839	0.991643	0.977731	0.977433	0.956439	0.977731
191	DEAR2	0.994016	0.993501	0.99376	0.993804	0.987598	0.99376
192	DEAR3	0.984967	0.996066	0.991125	0.989982	0.982175	0.991125
193	DEAR5	0.967376	0.986364	0.976557	0.977077	0.954184	0.976557
194	DEL2	0.961722	0.995272	0.978597	0.978102	0.958077	0.978597
195	dof24	0.979195	0.981262	0.980228	0.980221	0.961238	0.980228
196	dof42	0.939024	0.970213	0.954262	0.954545	0.91268	0.954262
197	dof43	0.983526	0.986925	0.98523	0.985166	0.970895	0.98523
198	dof45	0.981301	0.971409	0.976342	0.976401	0.953803	0.976342
199	DREB19	0.975582	0.990308	0.983833	0.981505	0.967677	0.983833
200	E2FA	0.980562	0.991469	0.986371	0.98535	0.972981	0.986371
201	EIN3	0.82058	0.821326	0.820937	0.827128	0.705603	0.820937
202	EPR1	0.960885	0.987996	0.976979	0.971365	0.953223	0.976979
203	ERF105	0.978757	0.989545	0.984107	0.984148	0.968719	0.984107
204	ERF10	0.980796	0.984605	0.982681	0.982818	0.96596	0.982681
205	ERF115	0.981314	0.988296	0.984874	0.984519	0.970189	0.984874
206	ERF11	0.990401	0.99308	0.991746	0.991699	0.983628	0.991746
207	ERF13	0.968827	0.982286	0.975584	0.975317	0.952353	0.975584
208	ERF15	0.975984	0.990201	0.984279	0.981033	0.968118	0.984279
209	ERF2	0.964126	0.981221	0.972477	0.972851	0.946455	0.972477
210	ERF38	0.992788	0.988464	0.990637	0.990705	0.981449	0.990637
211	ERF3	0.987391	0.991684	0.989463	0.989791	0.979127	0.989463
212	ERF4	0.980033	0.992328	0.986858	0.985153	0.973715	0.986858
213	ERF5	0.969112	0.987952	0.978346	0.978558	0.957622	0.978346
214	ERF7	0.972066	0.980689	0.976356	0.976368	0.95383	0.976356
215	ERF8	0.984239	0.995073	0.989877	0.98939	0.979917	0.989877
216	ESE1	0.971922	0.995506	0.98348	0.983607	0.967499	0.98348
217	ESE3	0.995322	0.993612	0.994461	0.994427	0.988984	0.994461
218	FAR1	0.982517	0.975779	0.97913	0.979094	0.959131	0.97913
219	FRS9	0.974635	0.98537	0.98	0.979901	0.960798	0.98
220	FUS3	0.980276	0.976744	0.978571	0.97931	0.958008	0.978571
221	GATA11	0.979036	0.989316	0.984127	0.984194	0.968756	0.984127
222	GATA1	0.965517	0.914384	0.939863	0.941176	0.886827	0.939863
223	GATA20	0.987591	0.991468	0.989536	0.98948	0.97929	0.989536
224	GATA4	0.972167	0.982759	0.977249	0.978	0.95548	0.977249
225	GBF3	0.952309	0.966548	0.960078	0.955908	0.92265	0.960078
226	GBF5	0.973643	0.987799	0.980779	0.980484	0.962287	0.980779
227	GBF6	0.963198	0.968792	0.965976	0.966107	0.934266	0.965976
228	GRF9	0.980474	0.987288	0.98386	0.983905	0.96824	0.98386
229	GT1	0.950617	0.926667	0.939103	0.941896	0.885347	0.939103
230	GT2	0.94037	0.968322	0.955786	0.950194	0.914397	0.955786
231	GT3a	0.726343	0.865	0.79646	0.77915	0.672331	0.79646
232	GTL1	0.958731	0.932119	0.945413	0.946085	0.896751	0.945413
233	HAT2	0.966556	0.987715	0.977841	0.976025	0.956412	0.977841
234	HDG1	0.981423	0.988539	0.984976	0.984942	0.970404	0.984976
235	HSF21	0.949541	0.957627	0.953744	0.951724	0.911613	0.953744
236	HSF3	0.971777	0.958122	0.964969	0.965298	0.932383	0.964969
237	HSF6	0.945946	0.972752	0.959294	0.958904	0.921881	0.959294
238	HSF7	0.969403	0.980655	0.975037	0.974859	0.951317	0.975037
239	HSFA6B	0.927707	0.973299	0.952276	0.947166	0.908222	0.952276
240	HSFB3	0.877778	0.970845	0.923186	0.921283	0.85776	0.923186
241	HSFC1	0.921	0.95682	0.938763	0.938132	0.884975	0.938763
242	HY5	0.975057	0.989463	0.982249	0.982149	0.965124	0.982249
243	IDD4	0.900473	0.977151	0.938363	0.936629	0.884063	0.938363
244	IDD5	0.8809	0.962695	0.922163	0.91814	0.855869	0.922163
245	IDD7	0.941885	0.985925	0.963983	0.963043	0.930483	0.963983
246	JKD	0.89759	0.982595	0.939043	0.937844	0.885254	0.939043
247	LBD13	0.942134	0.948353	0.945267	0.944696	0.896514	0.945267
248	LBD18	0.920073	0.94654	0.933983	0.929699	0.876211	0.933983
249	LBD19	0.920802	0.917361	0.919074	0.91887	0.851244	0.919074
250	LBD23	0.924276	0.954976	0.93915	0.939977	0.885651	0.93915
251	LBD2	0.952815	0.948991	0.950892	0.950716	0.906605	0.950892
252	LCL1	0.956659	0.989936	0.973118	0.972951	0.947665	0.973118
253	LEP	0.929412	0.943038	0.935976	0.937685	0.880049	0.935976
254	LHY1	0.945389	0.973128	0.961543	0.953563	0.923792	0.961543
255	LMI1	0.994023	0.9916	0.992675	0.991762	0.985276	0.992675
256	LOB	0.986726	0.981176	0.984036	0.984547	0.968548	0.984036
257	MGP	0.965669	0.98669	0.976138	0.975979	0.953407	0.976138
258	MP	0.946585	0.957886	0.952238	0.951944	0.909032	0.952238
259	MS188	0.960552	0.972538	0.966517	0.966468	0.935274	0.966517
260	MYB101	0.94846	0.965263	0.956828	0.956629	0.917376	0.956828
261	MYB107	0.932484	0.953488	0.943928	0.93804	0.893176	0.943928
262	MYB116	0.967404	0.987814	0.977683	0.97729	0.956344	0.977683
263	MYB118	0.964369	0.99226	0.97832	0.978005	0.957563	0.97832
264	MYB119	0.965363	0.98163	0.973428	0.97343	0.948264	0.973428
265	MYB121	0.979365	0.988543	0.983884	0.984051	0.968283	0.983884
266	MYB13	0.950178	0.981179	0.965244	0.965642	0.932877	0.965244
267	MYB27	0.962963	0.993189	0.98071	0.976314	0.960819	0.98071
268	MYB33	0.964858	0.968242	0.966538	0.966706	0.935314	0.966538
269	MYB3R1	0.926844	0.956202	0.941489	0.940749	0.889784	0.941489
270	MYB3R4	0.97377	0.949033	0.961832	0.963504	0.926415	0.961832
271	MYB3R5	0.954708	0.983439	0.968596	0.969147	0.939131	0.968596
272	MYB44	0.947033	0.949011	0.948006	0.948748	0.901397	0.948006
273	MYB49	0.935602	0.956697	0.946118	0.9457	0.898024	0.946118
274	MYB55	0.97177	0.981126	0.976455	0.97631	0.954016	0.976455
275	MYB56	0.960022	0.974041	0.966878	0.967338	0.935934	0.966878
276	MYB57	0.962577	0.988111	0.975275	0.975088	0.951763	0.975275
277	MYB58	0.95927	0.976948	0.968696	0.966225	0.939023	0.968696
278	MYB61	0.98009	0.985926	0.983009	0.982952	0.966596	0.983009
279	MYB62	0.965349	0.984778	0.975039	0.974857	0.951316	0.975039
280	MYB63	0.966625	0.986094	0.97625	0.97628	0.953623	0.97625
281	MYB65	0.956772	0.973479	0.965555	0.963436	0.933256	0.965555
282	MYB67	0.969197	0.986667	0.977968	0.977682	0.956897	0.977968
283	MYB70	0.959977	0.900029	0.929817	0.931476	0.869289	0.929817
284	MYB73	0.939993	0.930756	0.935323	0.934954	0.879006	0.935323
285	MYB74	0.967638	0.989011	0.978225	0.97819	0.957394	0.978225
286	MYB77	0.929979	0.959091	0.944553	0.943668	0.895207	0.944553
287	MYB81	0.940816	0.933264	0.937081	0.937945	0.882056	0.937081
288	MYB83	0.975051	0.982691	0.978855	0.97886	0.958604	0.978855
289	MYB88	0.993908	0.991955	0.992945	0.993043	0.985986	0.992945
290	MYB93	0.93302	0.937713	0.935367	0.935215	0.879087	0.935367
291	MYB96	0.876437	0.917889	0.896952	0.895742	0.815029	0.896952
292	MYB98	0.977218	0.978404	0.977811	0.977804	0.956607	0.977811
293	MYB99	0.949761	0.981387	0.965107	0.965545	0.932619	0.965107
294	NAC2	0.920799	0.932749	0.926783	0.926245	0.864275	0.926783
295	NAM	0.916667	0.974026	0.949286	0.939731	0.901209	0.949286
296	NAP	0.913793	0.961373	0.937268	0.936546	0.882321	0.937268
297	NGA4	0.941945	0.969325	0.955257	0.955817	0.914486	0.955257
298	NLP7	0.827586	0.869231	0.848369	0.845401	0.742512	0.848369
299	NST1	0.845302	0.933126	0.895308	0.874273	0.807015	0.895308
300	NTL8	0.916667	0.927419	0.921928	0.923034	0.856009	0.921928
301	NTM1	0.874681	0.935851	0.905113	0.902575	0.827951	0.905113
302	NTM2	0.872071	0.914452	0.893017	0.891839	0.808806	0.893017
303	OBP1	0.988986	0.993136	0.991048	0.991085	0.982256	0.991048
304	OBP3	0.979617	0.969566	0.974611	0.974836	0.950507	0.974611
305	OBP4	0.967199	0.984899	0.976063	0.975812	0.953263	0.976063
306	PDF2	0.942771	0.981013	0.96142	0.961598	0.925785	0.96142
307	PHV	0.962987	0.984795	0.97391	0.973576	0.949168	0.97391
308	PLT3	0.920732	0.745342	0.833846	0.848315	0.718352	0.833846
309	PUCHI	0.968215	0.992472	0.980186	0.980198	0.961151	0.980186
310	Rap210	0.988211	0.987978	0.988095	0.988211	0.976472	0.988095
311	RAP211	0.991127	0.991105	0.991116	0.990913	0.982381	0.991116
312	RAP212	0.964161	0.995346	0.979457	0.97952	0.959748	0.979457
313	RAP21	0.983155	0.990148	0.986529	0.986933	0.973396	0.986529
314	RAP26	0.984013	0.989075	0.98664	0.986088	0.973595	0.98664
315	RAV1	0.927572	0.964351	0.945903	0.945057	0.8976	0.945903
316	REM19	0.982361	0.989643	0.985992	0.985977	0.972377	0.985992
317	RKD2	0.826619	0.911736	0.868874	0.863927	0.771405	0.868874
318	RRTF1	0.978712	0.99208	0.986292	0.984083	0.972429	0.986292
319	RVE1	0.967183	0.986778	0.978003	0.975234	0.956428	0.978003
320	SGR5	0.948912	0.985398	0.967135	0.966559	0.936391	0.967135
321	SMB	0.832299	0.951092	0.899191	0.878261	0.812889	0.899191
322	SND2	0.877117	0.863567	0.870351	0.87137	0.774296	0.870351
323	SND3	0.891141	0.897985	0.89456	0.894281	0.811351	0.89456
324	SOL1	0.983273	0.980233	0.981759	0.981854	0.964181	0.981759
325	SPL13	0.901639	0.97076	0.935028	0.934844	0.878334	0.935028
326	SPL14	0.972656	0.973333	0.972991	0.97329	0.947434	0.972991
327	SPL15	0.983493	0.970588	0.976979	0.976911	0.955015	0.976979
328	SPL1	0.988946	0.966163	0.977625	0.978009	0.956233	0.977625
329	SPL5	0.986097	0.975679	0.980405	0.97857	0.961294	0.980405
330	SPL9	0.97542	0.97824	0.976934	0.975103	0.954687	0.976934
331	SRS7	0.973638	0.977246	0.975434	0.975495	0.952074	0.975434
332	STOP1	0.879808	0.91206	0.895577	0.895961	0.812897	0.895577
333	STZ	0.985416	0.967206	0.976317	0.976548	0.953748	0.976317
334	SVP	0.86823	0.896902	0.882581	0.880761	0.792646	0.882581
335	TBP3	0.981103	0.995816	0.988372	0.988423	0.977013	0.988372
336	TCP20	0.938028	0.942197	0.940086	0.940678	0.887339	0.940086
337	TCP24	0.966052	0.990826	0.978131	0.978389	0.957206	0.978131
338	TCP3	0.969267	0.978923	0.974118	0.973872	0.94957	0.974118
339	TCP7	0.934211	0.989933	0.961794	0.961083	0.926425	0.961794
340	TCX2	0.97472	0.980151	0.977629	0.975876	0.956027	0.977629
341	TGA10	0.962185	0.981028	0.971515	0.971515	0.944648	0.971515
342	TGA1	0.977334	0.981711	0.979526	0.979448	0.959889	0.979526
343	TGA2	0.980212	0.971099	0.975681	0.97592	0.952539	0.975681
344	TGA3	0.94345	0.984158	0.963303	0.963426	0.929266	0.963303
345	TGA4	0.947178	0.977895	0.962494	0.962013	0.927772	0.962494
346	TGA5	0.942675	0.975578	0.959053	0.958549	0.921426	0.959053
347	TGA6	0.959875	0.973759	0.967968	0.961535	0.936203	0.967968
348	TGA9	0.978966	0.972098	0.975538	0.975662	0.952271	0.975538
349	TINY	0.969965	0.997996	0.983099	0.983871	0.966686	0.983099
350	TRP1	0.968553	0.983766	0.976038	0.976228	0.953219	0.976038
351	TRP2	0.978587	0.967342	0.973106	0.973895	0.947611	0.973106
352	VIP1	0.958592	0.988399	0.972648	0.973712	0.946691	0.972648
353	VND1	0.880785	0.867285	0.87401	0.874449	0.779753	0.87401
354	VND2	0.8334	0.940699	0.886638	0.881066	0.797945	0.886638
355	VND3	0.86051	0.934816	0.901513	0.886774	0.819255	0.901513
356	VND4	0.870482	0.889341	0.880621	0.870857	0.788535	0.880621
357	VND6	0.856995	0.887872	0.872231	0.871719	0.777043	0.872231
358	VRN1	0.996681	0.993359	0.99502	0.99503	0.99009	0.99502
359	WIP5	0.736724	0.9268	0.837357	0.809995	0.720006	0.837357
360	WRKY14	0.983607	0.99004	0.986819	0.986793	0.973985	0.986819
361	WRKY15	0.989554	0.993205	0.991382	0.991355	0.982912	0.991382
362	WRKY18	0.982339	0.976564	0.979425	0.979294	0.959694	0.979425
363	WRKY20	0.976155	0.974125	0.975151	0.975428	0.95153	0.975151
364	WRKY21	0.974895	0.997753	0.985915	0.986243	0.972208	0.985915
365	WRKY22	0.989628	0.991561	0.990593	0.990594	0.981363	0.990593
366	WRKY24	0.980844	0.996987	0.990171	0.988273	0.980013	0.990171
367	WRKY25	0.988956	0.99408	0.9915	0.991537	0.983144	0.9915
368	WRKY27	0.985552	0.991354	0.988429	0.988493	0.977124	0.988429
369	WRKY28	0.970356	0.981989	0.976176	0.976022	0.953483	0.976176
370	WRKY29	0.98831	0.988485	0.988398	0.988398	0.977065	0.988398
371	WRKY30	0.988654	0.99693	0.992762	0.992784	0.985628	0.992762
372	WRKY31	0.982309	0.989216	0.985673	0.985981	0.971743	0.985673
373	WRKY33	0.984643	0.988575	0.986591	0.986682	0.973541	0.986591
374	WRKY3	0.965969	0.976982	0.971539	0.971053	0.944682	0.971539
375	WRKY40	0.991585	0.99108	0.991333	0.991353	0.982816	0.991333
376	WRKY45	0.985459	0.994233	0.990259	0.989205	0.980522	0.990259
377	WRKY50	0.976115	0.97546	0.975789	0.975877	0.952749	0.975789
378	WRKY55	0.988645	0.989967	0.989301	0.98937	0.97883	0.989301
379	WRKY65	0.980131	0.994179	0.988434	0.985776	0.97631	0.988434
380	WRKY6	0.982619	0.998105	0.990294	0.990303	0.980776	0.990294
381	WRKY70	0.982294	0.986596	0.984435	0.984473	0.969354	0.984435
382	WRKY71	0.975747	0.977043	0.976399	0.976262	0.95391	0.976399
383	WRKY75	0.996056	0.992194	0.994115	0.994095	0.988298	0.994115
384	WRKY7	0.978405	1	0.988754	0.989085	0.977739	0.988754
385	WRKY8	0.968354	0.9857	0.976999	0.976873	0.95505	0.976999

### Sheet: Sheet 4
Sheet 4: Ten fold Independent Random Trials (Dataset A)
Fold	Sensitivity	Specificity	Accuracy	AUC
1	95.3315	95.8015	95.5659	95.6131
2	92.1596	92.6429	92.3996	92.4491
3	92.0298	93.0196	92.5237	92.6681
4	92.5889	93.0903	92.8397	92.7636
5	92.271	93.062	92.6652	92.7084
6	92.1012	93.0565	92.5769	92.6003
7	94.2799	94.7739	94.5261	94.4525
8	94.2165	94.771	94.4932	94.3799
9	94.1726	94.9692	94.5697	94.5423
10	94.2107	94.9194	94.5643	94.6109

### Sheet: Sheet 5
Sheet 5: Ten fold Independent Random Trials (Dataset B)
Fold	Sensitivity	Specificity	Accuracy	AUC
1	95.5294	96.8277	96.1785	98.6875
2	94.9736	96.3576	95.6651	95.6595
3	95.0142	96.2554	95.635	95.6446
4	95.0423	96.4525	95.7477	95.7448
5	95.0633	96.3278	95.6951	95.6978
6	95.0493	96.1965	95.6229	95.6209
7	95.0097	96.331	95.6702	95.6681
8	95.0623	96.34	95.7012	95.7058
9	94.9817	96.2908	95.6362	95.6361
10	95.0474	96.3175	95.6827	95.6834

### Sheet: Sheet 6
Sheet 6: Average benchmarking details of tool on Dataset B
S.No.	Tool	Sensitivity	Specificity	Accuracy	F1-Score	MCC
1	SeqConv	85.7151	90.8859	88.3005	87.7827	79.7781
2	TSPTFBS	99.9522	64.4849	82.2186	85.3527	69.4237
3	k-mer grammar	86.1688	88.5199	87.3443	87.194	78.0856
4	Wimtrap	82.1701	80.9161	81.4413	80.4256	70.1574
5	PTFSpot	95.5295	96.8278	96.1786	96.1648	94.9113
6	DNABERT	79.0825	87.3021	83.1923	82.3304	72.1552
7	PlantBind	61.66	65.24	63.45	66.13	52.14
8	TSPTFBS 2.0	95.2274	97.2069	96.2171	96.1735	92.7331
9	AgentBind(DeepSea)	83.1513	88.9599	86.4826	85.6854	75.1033
10	AgentBind(DanQ)	86.8865	88.3252	87.7744	86.8665	78.0732

### Sheet: Sheet 7
Sheet 7: Average benchmarking details of tool on Dataset C
S.No.	Tool	Sensitivity	Specificity	Accuracy	F1-Score	MCC
1	SeqConv	92.1434	89.6493	90.9073	91.0039	83.8611
2	TSPTFBS	88.8752	92.812	90.8388	90.5133	84.1822
3	k-mer grammar	88.5026	89.2773	88.9285	88.749	80.6523
4	Wimtrap	82.231	81.3029	81.6703	80.7015	70.51
5	PTFSpot	95.1661	96.8914	96.04	95.9407	92.6172
6	DNABERT	88.9022	92.953	90.9286	89.6441	82.0907
7	PlantBind	65.63	69.59	67.61	68.33	59.42
8	TSPTFBS 2.0	95.5073	96.3039	95.9122	95.7994	92.217
9	AgentBind(DeepSea)	90.7372	91.8395	91.154	90.5634	84.6904
10	AgentBind(DanQ)	93.9396	95.1767	94.6774	94.3786	90.4224

### Sheet: Sheet 8
Sheet 8: Sequence-based comparative details for the common TFs studied between A. thaliana and Z. mays.
S.No.	TF Name	Number of amino acids in Arabidopsis thaliana	Number of amino acids in Zea mays	Structural comparision RMSD (Å)	Sequence identity between A. thaliana and Z. mays TFs in %	Number of overlaped residues
1	LHY1	645	663	1.03	39	387
2	MYB56	323	242	0.82	40.7	108
3	MYB62	286	306	0.72	77.2	145
4	MYB81	427	304	1.29	35.7	28
5	MYB88	484	228	0.91	36.2	105
6	WRKY25	393	333	0.62	43.9	57

### Sheet: Sheet 9
Sheet 9: Domain-based comparative details for the common TFs studied between A. thaliana and Z. mays.
S.No.	TF Name	Domain Name	Domain Number		Domain Sequence		Number of amino acids in Arabidopsis thaliana	Number of amino acids in Zea mays	Domain sequence identity between At and Zm
			Arabidopsis thaliana	Zea mays	Arabidopsis thaliana	Zea mays			Domain 1	Domain 2
1	LHY1	HTH DNA-binding domain	1	0	TITKQRERWTEDEHERFLEALRLYGRAWQRIEEHIGTKTAVQIRSHAQKFFTKLE	NA	55	NA	NA	NA
2	MYB56	HTH DNA-binding domain	2	2	TKVCSRGHWRPTEDAKLKELVAQFGPQNWNLISNHLLGRSGKSCRLRWFNQL & DPRINKRAFTEEEEFRLLAAHRAYGNKWALISRLFPGRTDNAVKNHWHVIMARRT	REETRKGPWTEQEDLQLVCTVRLFGERRWDFIAKVSGLNRTGKSCRLRWVNYL & HPGLKRGRMSPHEERLILELHARWGNRWSRIARRLPGRTDNEIKNYWRTHMRKKA	52 & 55	53 & 55	0.458	0.377
3	MYB62	HTH DNA-binding domain	2	2	DEELRRGPWTLEEDTLLTNYILHNGEGRWNHVAKCAGLKRTGKSCRLRWLNYL & KPDIRRGNLTPQEQLLILELHSKWGNRWSKIAQYLPGRTDNEIKNYWRTRVQKQA	MVELRRGPWTLEEDNLLMNYIACHGEGRWNLLARCSGLKRTGKSCRLRWLNYL & KPDIKRGNLTPEEQLLILELHSKWGNRWSRIAQHLPGRTDNEIKNYWRTRVQKQA	53 & 55	53 & 55	0.824	0.927
4	MYB81	HTH DNA-binding domain and SANT domain	2	2	KKSFTKGPWTQAEDNLLIAYVDKHGDGNWNAVQNNSGLSRCGKSCRLRWVNHL & RPDLKKGAFTEKEEKRVIELHALLGNKWARMAEELPGRTDNEIKNFWNTRLKRLQ	GAARLWTAAENKQFERALAGLDLCRPDWEKVARAIPGRTVREVVSHFKSLQVDVQ & QDRKKGVPWTEEEHRLFLLGLKKYGKGDWRNISRNYVQTRTPTQVASHAQKYFIRLN	53 & 55	55 & 57	0.667	0.444
5	MYB88	HTH DNA-binding domain	2	2	KKERHIVTWSPEEDDILRKQISLQGTENWAIIASKFNDKSTRQCRRRWYTYL & NSDFKRGGWSPEEDTLLCEAQRLFGNRWTEIAKVVSGRTDNAVKNRFTTLCKKRA	REEMRKGPWTEQEDIQLVCTVRLFGDHRWDFIAQVSGLNRTGKSCRLRWVNYL & HPGLKHGRMSPQEERIIIELHARWGNRWSRIARRLPGRTDNEIKNYWRTHMRKKA	52 & 55	53 & 55	0.333	0.431
6	WRKY25	WRKY domain	2	1	NDGYGWRKYGQKQVKKSENPRSYFKCTYPDCVSKKIVETASDGQITEIIYKGGHNHPKP & SDIDVLIDGFRWRKYGQKVVKGNTNPRSYYKCTFQGCGVKKQVERSAADERAVLTTYEGRHNHDIP	GAEGPVDDGYSWRKYGQKDILGAKHPRAYYRCTHRNSQNCPATKQVQRTDDHPALFDVVYHGEH	59 & 66	64	0.379	NA
