## Supplementary Table 4 for "PTFSpot: Deep co-learning on transcription factors and their binding regions attains impeccable universality in plants"

### Sheet: Information
Sheet 1: Performace of PTFSpot on Dataset 'E' TFs
Sheet 2: Performace of PTFSpot on Dataset 'D' TFs
Sheet 3: Performace of all tools on on common TFs between Arabidopsis thaliana and Zea mays
Sheet 4: Performace of PTFSpot on inter-species TFs

### Sheet: Sheet1
Sheet 1: Performace of PTFSpot on Dataset 'E' TFs
S.No.	TF	Sensitivity	Specificity	Accuracy	F1-Score	MCC
1	ABI5	95.0512	92.2314	93.6413	93.7309	88.0228
2	AGL63	95.9531	95.4687	95.7109	95.7213	91.7623
3	AIL7	93.5634	92.5912	93.0773	93.1109	87.0867
4	ANAC005	95.7421	94.9492	95.3457	95.3643	91.0811
5	ANAC016	94.3679	93.4178	93.8929	93.922	88.4931
6	ANAC017	95.9041	93.0821	94.4931	94.5706	89.5391
7	ANAC020	92.7302	92.9039	92.817	92.8107	86.622
8	ANAC028	93.695	97.4847	95.5899	95.5033	91.5025
9	ANAC034	95.1544	97.7535	96.4539	96.4062	93.0858
10	ANAC038	97.3817	95.0245	96.2031	96.248	92.6448
11	ANAC042	94.6971	95.8204	95.2587	95.2317	90.9272
12	ANAC045	97.0035	94.3068	95.6552	95.7135	91.6541
13	ANAC046	93.1872	97.9274	95.5573	95.4477	91.4424
14	ANAC047	92.2918	93.9966	93.1442	93.0845	87.1682
15	ANAC050	94.5994	95.4352	95.0173	94.9963	90.5017
16	ANAC053	95.1008	93.0528	94.0768	94.1377	88.7909
17	ANAC057	95.4616	93.867	94.6643	94.7072	89.8291
18	ANAC058	94.2924	97.6901	95.9912	95.9213	92.268
19	ANAC062	94.1635	96.1504	95.1569	95.1076	90.7209
20	ANAC070	92.0799	93.7354	92.9077	92.848	86.7765
21	ANAC071	92.1705	95.9171	94.0438	93.9286	88.729
22	ANAC075	97.3188	93.4388	95.3788	95.468	91.124
23	ANAC083	97.2229	96.2504	96.7366	96.7528	93.6114
24	ANAC087	95.9905	96.4448	96.2176	96.2089	92.6673
25	ANAC094	93.2371	95.6785	94.4578	94.3882	89.4556
26	ANAC096	92.0805	98.0613	95.0709	94.9164	90.5447
27	ANAC103	97.1821	93.2637	95.2229	95.3153	90.8694
28	AREB3	95.6318	93.724	94.6779	94.7286	89.8849
29	AT1G01250	93.2423	98.4344	95.8384	95.7249	91.9325
30	AT1G12630	96.49	93.1314	94.8107	94.897	90.1259
31	AT1G19040	92.3266	92.4933	92.4099	92.4035	85.9188
32	At1g19210	94.8237	95.9501	95.3869	95.3605	91.1593
33	At1g22810	92.9615	96.397	94.6793	94.585	89.8612
34	AT1G28160	95.7434	94.8274	95.2854	95.3072	90.967
35	At1g36060	95.2585	93.6411	94.4498	94.4948	89.4744
36	AT1G44830	92.6729	93.9769	93.3249	93.2808	87.5043
37	AT1G47655	93.6623	98.2942	95.9783	95.8821	92.2431
38	At1g49010	95.8973	94.2817	95.0895	95.1295	90.5939
39	AT1G49560	97.4922	92.8283	95.1603	95.2719	90.7316
40	At1g64620	96.2543	95.5603	95.9073	95.9218	92.0758
41	At1g68670	91.8113	94.7835	93.2974	93.1957	87.4556
42	AT1G69570	91.7674	94.3403	93.0539	92.9626	87.0259
43	AT1G71450	93.3862	92.6704	93.0283	93.0534	86.9717
44	At1g72010	91.7207	93.7195	92.7201	92.6461	86.4592
45	AT1G72740	91.825	96.825	94.325	94.1785	89.2498
46	At1g74840	96.5408	92.7806	94.6607	94.7603	89.8387
47	AT1G77200	97.3314	95.4803	96.4059	96.4393	93.0285
48	At2g03500	96.2115	92.1978	94.2046	94.3197	89.0319
49	AT2G20400	94.7135	93.5605	94.137	94.171	88.9099
50	AT2G28810	91.9026	95.6704	93.7865	93.6653	88.2645
51	AT2G33550	95.8037	96.5212	96.1624	96.1484	92.5564
52	At2g33710	96.1666	93.6487	94.9077	94.9715	90.2935
53	AT2G40260	94.9206	93.9689	94.4447	94.4715	89.4309
54	At2g44940	95.121	92.1833	93.6522	93.7449	88.0631
55	At2g45680	95.1927	93.5413	94.367	94.4136	89.3246
56	At3g04030	94.5927	98.5139	96.5533	96.4834	93.2972
57	At3g09600	93.3045	96.326	94.8153	94.7352	90.1386
58	AT3G10030	92.3984	96.6841	94.5413	94.4207	89.6314
59	AT3G10113	97.4969	94.5604	96.0286	96.0872	92.3041
60	At3g11280	94.0764	92.0229	93.0497	93.1207	87.033
61	At3g12730	95.197	93.6501	94.4235	94.4667	89.4302
62	At3g14180	94.9526	92.7676	93.8601	93.9269	88.4391
63	AT3G16280	92.8863	95.7358	94.311	94.2283	89.2372
64	At3g24120	92.0616	94.2746	93.1681	93.0905	87.1955
65	AT3G25990	95.8593	96.7914	96.3254	96.308	92.8848
66	At3g45610	94.9719	93.2787	94.1253	94.1749	88.9109
67	AT3G52440	92.1399	93.2884	92.7142	92.6718	86.4579
68	AT3G60490	93.3706	94.1577	93.7642	93.7392	88.2396
69	At3g60580	95.5764	96.7157	96.1461	96.1237	92.5422
70	At4g01280	93.0953	95.2312	94.1632	94.0997	88.9691
71	At4g16750	95.7684	95.2066	95.4875	95.5003	91.3473
72	AT4G18450	94.7905	95.6308	95.2107	95.1901	90.8212
73	At4g18890	93.6745	96.0235	94.849	94.7871	90.186
74	AT4G26030	93.3036	95.1642	94.2339	94.1788	89.0573
75	At4g31060	97.0902	97.2054	97.1478	97.1461	94.4269
76	At4g32800	93.8497	96.8568	95.3532	95.2809	91.0585
77	At4g36780	95.6093	96.1007	95.855	95.8447	92.0163
78	AT4G37180	93.2069	96.5081	94.8575	94.7698	90.1745
79	AT5G02460	94.5477	92.808	93.6779	93.7327	88.1273
80	At5g04390	93.0827	94.24	93.6614	93.6241	88.0787
81	AT5G05550	92.3463	93.8304	93.0884	93.0361	87.075
82	At5g05790	93.9986	94.1433	94.0709	94.0666	88.817
83	At5g08330	93.5429	96.2253	94.8841	94.8141	90.2609
84	At5g08520	92.7234	95.2649	93.9942	93.9156	88.6317
85	At5g08750	97.24	92.2215	94.7307	94.8608	89.9692
86	At5g18450	96.785	93.5696	95.1773	95.2544	90.7746
87	AT5G22990	94.5774	96.9884	95.7829	95.731	91.8895
88	At5g29000	95.9677	96.8115	96.3896	96.3741	92.9849
89	AT5G45580	94.5571	93.1191	93.8381	93.8826	88.3809
90	At5g47390	95.093	92.4336	93.7633	93.8464	88.2268
91	AT5G47660	94.137	93.7368	93.9369	93.9492	88.5521
92	At5g52660	94.2244	93.0628	93.6436	93.6805	88.0675
93	AT5G56840	96.6838	97.0113	96.8475	96.8422	93.8418
94	At5g58900	93.9863	93.3234	93.6549	93.6761	88.0423
95	AT5G61620	94.1664	95.3245	94.7455	94.7144	89.9744
96	At5g62940	96.8618	96.107	96.4844	96.498	93.1332
97	AT5G63260	95.3236	97.2828	96.3032	96.266	92.8213
98	At5g65130	93.277	93.0867	93.1819	93.1884	87.2223
99	At5g66730	92.0441	92.6331	92.3386	92.3158	85.8245
100	AT5G66940	93.1723	95.6811	94.4267	94.3553	89.4367
101	ATAF1	92.2531	93.2626	92.7579	92.7207	86.5061
102	ATHB18	93.0199	97.5873	95.3036	95.1923	90.9855
103	ATHB20	96.9389	92.3464	94.6427	94.7641	89.8072
104	ATHB21	92.8559	94.6955	93.7757	93.7171	88.257
105	ATHB24	95.9096	93.229	94.5693	94.6416	89.6991
106	ATHB25	97.5204	92.8724	95.1964	95.307	90.7889
107	AtHB32	93.9457	93.5278	93.7368	93.75	88.187
108	ATHB33	97.4936	97.8947	97.6941	97.6893	95.4222
109	ATHB34	96.827	95.8108	96.3189	96.3377	92.8814
110	ATHB5	92.3495	93.8845	93.117	93.0632	87.1236
111	ATHB6	94.9649	94.4512	94.708	94.7217	89.9491
112	AtIDD11	93.4785	96.8628	95.1706	95.0859	90.7281
113	BBX31	95.7073	92.8761	94.2917	94.3723	89.1791
114	bHLH122	94.6563	94.0886	94.3725	94.3886	89.3265
115	bHLH28	95.5173	92.733	94.1252	94.2067	88.8887
116	bHLH80	92.3768	93.9737	93.1753	93.1199	87.2372
117	BIM1	96.8903	95.8063	96.3483	96.3683	92.9185
118	BIM2	95.1914	94.6818	94.9366	94.9496	90.3375
119	bZIP16	95.7284	93.3642	94.5463	94.6109	89.6261
120	bZIP18	94.7023	98.3273	96.5148	96.4497	93.2342
121	bZIP28	95.462	95.9783	95.7201	95.709	91.7781
122	bZIP3	93.4231	96.9514	95.1872	95.1	90.7939
123	bZIP44	93.4276	98.2425	95.835	95.7311	91.9677
124	bZIP48	97.2714	98.129	97.7002	97.6902	95.4744
125	bZIP52	95.9853	94.9369	95.4611	95.4852	91.2722
126	bZIP53	94.024	93.2641	93.644	93.6683	88.0448
127	bZIP68	93.5931	95.0181	94.3056	94.2643	89.2121
128	BZR1	91.9783	92.1122	92.0453	92.0399	85.3034
129	CBF1	96.7677	97.7266	97.2471	97.2337	94.6159
130	CBF2	93.5946	97.0673	95.3309	95.2469	91.0207
131	CBF3	91.8758	93.4556	92.6657	92.6069	86.3695
132	CBF4	93.301	97.0061	95.1536	95.0603	90.6941
133	CDF3	96.5655	96.9204	96.7429	96.7371	93.6671
134	CEJ1	93.0363	95.3802	94.2082	94.1385	89.0135
135	CRF10	97.5539	97.0839	97.3189	97.3254	94.6944
136	CRF4	93.5047	93.2866	93.3957	93.4029	87.6279
137	CUC1	93.0691	96.0567	94.5629	94.479	89.637
138	CUC2	94.0929	96.3375	95.2152	95.1599	90.8175
139	CUC3	95.6998	96.9511	96.3255	96.302	92.8783
140	DAG2	91.8306	93.6486	92.7396	92.6721	86.4642
141	DDF1	92.5805	92.2795	92.43	92.4414	85.984
142	DDF2	96.0491	98.3896	97.2194	97.1853	94.5105
143	DEAR2	91.8235	97.0847	94.4541	94.3023	89.4519
144	DEAR3	95.5939	93.2876	94.4408	94.5046	89.4616
145	DREB19	95.1568	92.1448	93.6508	93.7463	88.0365
146	E2FA	94.9923	94.7063	94.8493	94.8567	90.1845
147	ERF105	95.7767	94.3595	95.0681	95.1032	90.581
148	ERF10	93.0129	94.3836	93.6982	93.6544	88.1531
149	ERF115	95.6406	95.5571	95.5988	95.6007	91.5296
150	ERF11	94.4276	96.2428	95.3352	95.2921	91.067
151	ERF13	92.6109	96.4619	94.5364	94.4282	89.6261
152	ERF15	94.9971	95.6736	95.3353	95.3192	91.0439
153	ERF2	92.7038	96.0959	94.3999	94.3019	89.3627
154	ERF38	92.7844	93.8341	93.3092	93.2737	87.4813
155	ERF3	96.1019	98.222	97.162	97.1312	94.4531
156	ERF4	97.5665	92.2369	94.9017	95.0362	90.2434
157	ERF5	93.5117	96.1184	94.815	94.7458	90.1198
158	ERF7	97.3854	94.1722	95.7788	95.847	91.834
159	ERF8	96.8336	92.4988	94.6662	94.7811	89.8267
160	ESE1	95.6683	92.424	94.0461	94.1421	88.7515
161	ESE3	96.9784	96.3383	96.6583	96.6691	93.5045
162	GATA19	97.0986	96.6461	96.8724	96.8795	93.9055
163	GATA1	91.6945	96.1721	93.9333	93.7932	88.5514
164	GATA20	97.4378	98.2254	97.8316	97.8228	95.6937
165	GATA4	92.3223	92.7664	92.5443	92.5276	86.1487
166	GBF3	96.0616	97.4698	96.7657	96.7422	93.6659
167	GBF6	91.7216	97.7958	94.7587	94.5933	90.018
168	GT2	95.3612	95.0947	95.228	95.2344	90.8661
169	GTL1	91.8007	95.8587	93.8297	93.701	88.3799
170	HAT2	93.9089	93.8675	93.8882	93.8895	88.4593
171	HDG1	94.4223	93.3466	93.8845	93.9173	88.4914
172	HSFA6B	95.0015	92.464	93.7328	93.8118	88.218
173	HSFB3	94.9328	94.295	94.6139	94.6313	89.7306
174	HSFC1	92.9571	92.6726	92.8148	92.8251	86.6206
175	HY5	97.1589	92.7288	94.9438	95.0545	90.3474
176	IDD4	96.7583	92.4494	94.6038	94.7187	89.7407
177	IDD5	95.5003	95.8571	95.6787	95.6709	91.6974
178	JKD	97.198	97.591	97.3945	97.3892	94.8622
179	LBD18	92.9992	98.0342	95.5167	95.3988	91.3575
180	LBD19	96.1342	92.782	94.4581	94.5506	89.4692
181	LBD23	97.5328	93.221	95.3769	95.476	91.1114
182	LBD2	96.0575	92.9632	94.5104	94.5952	89.5569
183	LCL1	93.4928	92.8139	93.1534	93.1768	87.1929
184	LEP	96.1128	92.1889	94.1508	94.2641	88.9494
185	LOB	93.6543	94.1059	93.8801	93.866	88.4412
186	MGP	94.5856	93.4509	94.0183	94.0522	88.7237
187	MP	91.8088	93.9877	92.8982	92.8196	86.7755
188	MYB107	92.2868	93.8173	93.0521	92.9977	86.9967
189	MYB116	96.2996	93.1355	94.7175	94.8006	89.9449
190	MYB118	93.8061	95.3856	94.5958	94.5522	89.7089
191	MYB119	93.973	92.3154	93.1442	93.2014	87.1565
192	MYB121	97.3364	93.8699	95.6032	95.6789	91.5473
193	MYB13	95.3473	93.483	94.4152	94.4672	89.4172
194	MYB27	92.5503	93.3876	92.969	92.9392	86.8849
195	MYB33	93.2237	97.1284	95.1761	95.0783	90.7394
196	MYB44	94.8503	97.7767	96.3135	96.2575	92.8278
197	MYB49	91.7796	95.1896	93.4846	93.3702	87.7512
198	MYB55	92.9954	97.7466	95.371	95.2568	91.1067
199	MYB56	93.776	98.2193	95.9977	95.905	92.245
200	MYB57	94.7966	96.2582	95.5274	95.4941	91.4115
201	MYB58	96.5253	97.0093	96.7673	96.7593	93.6879
202	MYB61	96.5426	95.9776	96.2601	96.2708	92.7385
203	MYB62	93.7292	96.2153	94.9723	94.9086	90.4204
204	MYB63	95.225	96.576	95.9005	95.8724	92.1101
205	MYB65	93.3794	97.8095	95.5944	95.4924	91.4867
206	MYB67	92.5797	96.6107	94.5952	94.483	89.7277
207	MYB70	93.0988	93.7285	93.4136	93.3925	87.6288
208	MYB73	96.6974	98.2563	97.4768	97.4567	95.0412
209	MYB74	93.2063	93.8052	93.5058	93.4861	87.8263
210	MYB77	96.4993	98.5338	97.5165	97.4904	95.0993
211	MYB81	92.1163	95.5363	93.8263	93.7172	88.3358
212	MYB83	92.3026	92.228	92.2653	92.2682	85.6965
213	MYB88	92.586	92.8503	92.7182	92.7085	86.4694
214	MYB93	94.7317	96.136	95.4338	95.4013	91.2554
215	MYB96	93.3484	92.8538	93.1011	93.1182	87.1192
216	MYB98	93.6717	94.9578	94.3148	94.2775	89.2194
217	MYB99	92.3084	94.2771	93.2927	93.2256	87.4465
218	NAM	96.1975	94.2689	95.2332	95.2792	90.875
219	NAP	96.8965	97.9236	97.4101	97.3964	94.8982
220	NGA4	93.8699	95.8969	94.8834	94.8305	90.2507
221	NST1	97.2105	95.45	96.3303	96.3626	92.8996
222	NTL8	93.8304	97.6259	95.7282	95.644	91.7509
223	NTM1	92.9242	96.5709	94.7476	94.6485	89.9772
224	OBP1	94.135	95.6084	94.8717	94.8333	90.2339
225	OBP3	94.2817	95.9324	95.107	95.0655	90.6164
226	OBP4	92.495	94.9617	93.7283	93.6494	88.2044
227	PHV	93.2228	95.5893	94.4061	94.338	89.363
228	PLT3	96.5252	92.1982	94.3617	94.4822	89.3099
229	PUCHI	94.9379	93.7947	94.3663	94.3987	89.3118
230	RKD2	92.5532	97.5396	95.0464	94.918	90.5164
231	RRTF1	95.1682	98.2783	96.7232	96.67	93.5788
232	RVE1	93.5277	97.0896	95.3087	95.2221	90.9864
233	SGR5	91.8631	92.3959	92.1295	92.1084	85.4637
234	SMB	96.945	97.9395	97.4422	97.4291	94.9521
235	SPL1	95.6334	96.0889	95.8611	95.8515	91.9885
236	SPL5	95.6485	95.9127	95.7806	95.7749	91.8595
237	SPL9	95.8995	93.7681	94.8338	94.889	90.1428
238	STOP1	97.3323	96.8853	97.1088	97.1154	94.3157
239	STZ	96.6735	92.4645	94.569	94.6827	89.6528
240	SVP	96.1886	95.1189	95.6538	95.6774	91.6151
241	TCP20	96.0906	95.3456	95.7181	95.7342	91.7496
242	TCP24	93.3959	96.8622	95.129	95.0417	90.6633
243	TCP3	96.9205	95.1628	96.0416	96.0766	92.3457
244	TCP7	93.6663	92.62	93.1431	93.1793	87.158
245	TCX2	96.5059	95.0557	95.7808	95.8116	91.8679
246	TGA1	93.0126	97.3693	95.191	95.082	90.7665
247	TGA3	96.4982	97.1789	96.8386	96.8275	93.8093
248	TGA4	96.7405	98.3612	97.5508	97.5301	95.1389
249	TGA5	95.6219	94.7465	95.1842	95.2056	90.7706
250	TGA6	95.4298	94.7353	95.0826	95.0998	90.5868
251	TGA9	94.8023	97.49	96.1461	96.093	92.5475
252	TINY	97.4415	93.1642	95.3029	95.4033	90.9606
253	TRP2	94.4654	97.5425	96.004	95.94	92.2401
254	VIP1	94.0931	96.9814	95.5373	95.4706	91.3974
255	VND1	93.5871	98.3945	95.9908	95.891	92.2568
256	VND4	95.5025	96.0379	95.7702	95.7587	91.8471
257	VND6	91.7884	94.7721	93.2802	93.1775	87.4092
258	VRN1	94.4852	94.916	94.7006	94.6889	89.8956
259	WIP5	96.2828	96.6318	96.4573	96.4509	93.0856
260	WRKY15	96.3835	92.484	94.4337	94.5419	89.4085
261	WRKY18	97.3654	92.5409	94.9531	95.0728	90.376
262	WRKY20	92.8267	98.4287	95.6277	95.4998	91.5704
263	WRKY21	95.7168	97.0812	96.399	96.3736	92.9762
264	WRKY22	93.4273	95.86	94.6437	94.5771	89.8194
265	WRKY24	92.4267	93.9141	93.1704	93.119	87.2466
266	WRKY25	92.8671	97.2617	95.0644	94.9519	90.5502
267	WRKY27	97.4294	93.4086	95.419	95.5109	91.1857
268	WRKY28	95.2223	95.3618	95.2921	95.2888	90.9954
269	WRKY29	96.525	94.0256	95.2753	95.3341	90.9616
270	WRKY30	93.3513	96.863	95.1072	95.0182	90.6203
271	WRKY31	92.5852	95.8167	94.201	94.1049	89.0295
272	WRKY33	95.3757	92.0985	93.7371	93.8395	88.1875
273	WRKY3	96.0105	92.665	94.3377	94.4323	89.2443
274	WRKY40	92.0511	96.0297	94.0404	93.9183	88.7389
275	WRKY45	96.2442	95.431	95.8376	95.8547	91.9765
276	WRKY50	92.3579	92.7134	92.5356	92.5222	86.1263
277	WRKY55	95.2733	96.4884	95.8809	95.8554	92.0566
278	WRKY65	91.9655	96.5176	94.2415	94.1064	89.1011
279	WRKY6	94.2639	96.3857	95.3248	95.2736	91.0046
280	WRKY70	93.886	94.0395	93.9628	93.9581	88.593
281	WRKY71	95.3223	92.6454	93.9838	94.0645	88.6168
282	WRKY75	93.1783	92.8768	93.0275	93.0381	86.9725
283	WRKY7	92.0004	98.3584	95.1794	95.0183	90.7349
284	WRKY8	92.7875	96.3147	94.5511	94.4518	89.6254

### Sheet: Sheet2
Sheet 2: Performace of PTFSpot on Dataset 'D' TFs
S.No.	TF	Sensitivity	Specificity	Accuracy	F1-Score	MCC
1	ABF1	94.9569	92.8648	93.9109	93.9747	88.5037
2	ABF3	91.4794	95.8369	93.6582	93.5152	88.0507
3	ABF4	95.3177	96.1254	95.7216	95.7039	91.7356
4	ABI5	90.9735	93.1639	92.0687	91.9801	85.3452
5	ANAC032	93.6203	95.4349	94.5276	94.477	89.607
6	ANAC102	96.2128	96.6223	96.4176	96.41	93.0043
7	AP1	96.2421	92.634	94.438	94.5372	89.4611
8	AT5G04760	94.4818	96.2126	95.3472	95.3058	91.0586
9	AZF1	92.5876	94.6168	93.6022	93.5359	87.9685
10	BBM	93.5494	95.1671	94.3582	94.3118	89.3101
11	BZIP28	91.1445	93.439	92.2917	92.2015	85.7215
12	CCA1	95.7643	96.8825	96.3234	96.3023	92.8508
13	CRY2	95.7395	96.8166	96.2781	96.2574	92.7554
14	DELLA	93.7342	91.8637	92.7989	92.8662	86.5863
15	DREB2A	92.5328	95.3204	93.9266	93.8399	88.5431
16	ERF115	90.5008	93.5083	92.0046	91.8819	85.2559
17	FBH3	94.1799	92.7756	93.4777	93.5239	87.7346
18	FHY1	94.2697	91.8082	93.039	91.1007	90.4746
19	FHY3	91.8752	91.3461	91.6107	91.633	84.5782
20	FIE	92.8079	91.5957	92.2018	92.249	85.5967
21	FLM	93.5787	93.5116	93.5451	93.5473	87.8644
22	GBF2	95.2158	95.687	95.4514	95.4404	91.2473
23	GBF3	94.2342	92.8814	93.5578	93.6013	87.9214
24	HAT22	94.6428	91.8976	93.2702	93.3625	87.3789
25	HB5	91.1161	92.0909	91.6035	91.562	84.5618
26	HB6	92.4875	94.3513	93.4194	93.3566	87.6319
27	HB7	94.3027	96.985	95.6438	95.5834	91.5929
28	HSFA1A	95.9797	92.5758	94.2777	94.3749	89.1411
29	HSFA6A	93.3963	96.3475	94.8719	94.7936	90.1848
30	IBH1	92.6681	94.8579	93.763	93.6927	88.2164
31	JAG	91.3387	94.5489	92.9438	92.8277	86.8331
32	KAN1	90.9299	93.7338	92.3318	92.222	85.7939
33	LEC1	92.2661	92.7745	92.5203	92.5011	86.12
34	LFY	94.933	93.2649	94.099	94.1481	88.8652
35	MYB3	92.201	96.8829	94.5419	94.4083	89.5765
36	MYB3R3	90.8315	93.1869	92.0092	91.9131	85.2413
37	MYB44	91.5551	90.7253	91.1402	91.1771	83.8083
38	NFYB2	90.8876	94.2551	92.5713	92.4432	86.2002
39	NFYC2	94.2864	94.6519	94.4691	94.4589	89.4919
40	PhyA	94.6357	92.7211	93.6784	93.7392	88.0906
41	PIF1	92.8695	93.4232	93.1463	93.1271	87.1829
42	PIF4	90.6296	90.8882	90.7589	90.7468	83.1599
43	PIF5	91.77	94.0316	92.9008	92.8186	86.7448
44	RD26	94.8799	93.5004	94.1902	94.2303	89.0155
45	REV	90.5315	95.6705	93.101	92.9173	87.0891
46	RGA	92.4522	96.5424	94.4973	94.3807	89.5257
47	SEP3	94.0253	92.5211	93.2732	93.3237	87.4263
48	SOC1	92.0158	94.7209	93.3684	93.2763	87.5482
49	SVP	92.9504	92.5078	92.7291	92.7452	86.4773
50	WRKY33	92.2423	91.738	91.9901	92.0106	85.1939
51	ZAT6	93.2839	93.5598	93.4218	93.4126	87.6218

### Sheet: Sheet3
Sheet 3: Performace of all tools on on common TFs between Arabidopsis thaliana and Zea mays
Tool	Sensitivity	Specificity	Accuracy	F1-Score	MCC	TF
k-mer grammar	3.91641	93.0544	48.4854	7.06538	22.764	LHY1
	32.0233	67.9767	50	39.0417	46.6566	MYB56
	72.9161	44.064	58.49	63.7233	49.3793	MYB62
	43.5854	60.7778	52.1816	47.6845	49.3521	MYB81
	69.8539	41.1295	55.4917	61.0813	48.5226	MYB88
	25.3254	81.1538	53.2396	35.1323	41.7355	WRKY25
SeqConv	0.676395	98.5512	49.6138	1.32464	10.2679	LHY1
	80.8562	19.1438	50	61.7901	39.3433	MYB56
	13.9349	91.4959	52.7154	22.7622	31.7942	MYB62
	19.5426	82.466	51.0043	28.5135	38.8868	MYB81
	2.57992	98.0838	50.3319	4.93783	14.8314	MYB88
	0.00582229	99.9958	50.0008	0.0116434	0.709091	WRKY25
TSPTFBS	1.02503	98.3174	49.6712	1.99602	11.5658	LHY1
	30.0232	69.9768	50	37.5181	45.8359	MYB56
	49.0457	64.4401	56.7429	53.1357	50.3243	MYB62
	86.9432	17.1072	52.0252	64.4415	35.902	MYB81
	58.2711	56.9174	57.5943	57.8794	51.149	MYB88
	24.3441	81.9901	53.1671	34.2022	41.1018	WRKY25
DNABERT	16.827	99.9983	58.4127	28.8063	30.3097	LHY1
	70.1989	67.9767	69.0878	69.4275	57.2764	MYB56
	95.9168	21.4768	58.6968	69.9	35.6521	MYB62
	94.1161	14.9086	54.5123	67.4166	31.1883	MYB81
	98.0874	16.2914	57.1894	69.6159	30.5607	MYB88
	96.3632	26.1836	61.2734	71.3327	39.1869	WRKY25
PTFSpot	92.8726	93.0438	92.9582	92.8521	86.7965	LHY1
	95.7598	94.225	94.8924	94.9313	90.3554	MYB56
	93.1817	92.6905	92.9361	92.8536	86.7485	MYB62
	91.7088	91.6148	91.7618	91.5658	84.5976	MYB81
	92.0792	91.8822	91.9807	91.8887	85.1298	MYB88
	92.4739	93.0577	92.8658	92.6443	86.4471	WRKY25
TSPTFBS 2.0	98.2196	2.04306	50.1313	66.325	13.695	LHY1
	99.2097	0.643142	49.9264	66.4573	8.4362	MYB56
	98.9323	1.11564	50.024	66.4384	10.3911	MYB62
	99.454	0.369565	49.9118	66.5056	6.75162	MYB81
	98.9986	1.21009	50.1043	66.4892	10.4583	MYB88
	98.7135	1.40031	50.0569	66.4037	11.5126	WRKY25
AgentBind	1.50941	91.6655	46.5874	2.74827	22.171	LHY1
	6.74582	95.4776	51.1117	12.1253	23.1115	MYB56
	48.1695	83.9697	66.0696	58.6718	52.2173	MYB62
	2.74316	97.5603	50.1517	5.21599	15.8894	MYB81
	46.074	77.9567	62.0153	54.8117	50.437	MYB88
	30.6678	84.3271	57.4974	41.9128	43.5243	WRKY25

### Sheet: Sheet4
Sheet 4: Performace of PTFSpot on inter-species TFs
S.No.	TF	Sensitivity	Specificity	Accuracy	F1-Score	MCC	Species
1	ALF2	95.527	93.9782	94.7526	94.7939	89.9612	Maize
2	ALF7	95.5107	89.9463	92.7285	92.9277	86.4307	Maize
3	bHLH108	94.0153	91.7414	92.8784	92.9596	86.6922	Maize
4	bHLH118	95.4935	91.0126	93.253	93.4028	87.3401	Maize
5	bHLH129	95.8279	93.2681	94.548	94.6181	89.612	Maize
6	bHLH136	94.2872	93.0886	93.6879	93.7259	88.1294	Maize
7	bHLH145	95.1388	94.4214	94.7801	94.7992	90.0123	Maize
8	bHLH162	95.2843	91.0086	93.1464	93.292	87.1466	Maize
9	bHLH163	95.6938	88.9968	92.3453	92.5951	85.7929	Maize
10	bHLH172	96.581	93.9093	95.2451	95.309	90.8691	Maize
11	bHLH43	95.5104	89.6712	92.5908	92.8025	86.217	Maize
12	bHLH47	95.3953	88.8217	92.1085	92.3624	85.3719	Maize
13	bHLH91	93.5099	91.8404	92.6751	92.7363	86.3749	Maize
14	bZIP104	95.2308	92.665	93.9479	94.0255	88.5653	Maize
15	bZIP113	95.041	89.2664	92.1537	92.3763	85.4554	Maize
16	bZIP38	94.7823	92.1852	93.4837	93.5684	87.7499	Maize
17	bZIP40	95.1445	88.7081	91.9263	92.1798	85.0864	Maize
18	bZIP9	94.8049	93.5642	94.1845	94.2211	88.9575	Maize
19	C3H40	94.532	92.4912	93.5116	93.578	87.7992	Maize
20	COL13	95.4547	89.8138	92.6342	92.8378	86.2923	Maize
21	COL18	95.502	92.3013	93.9016	93.999	88.4775	Maize
22	COL2	95.0317	90.5229	92.7773	92.9377	86.5471	Maize
23	COL3	95.8565	93.2361	94.5463	94.6178	89.6278	Maize
24	COL7	94.7954	88.8391	91.8173	92.0568	84.879	Maize
25	COL8	95.9432	92.3874	94.1653	94.2686	88.9433	Maize
26	DOF17	90.876	93.8088	92.3424	92.2274	85.8039	Maize
27	DOF21	92.6943	92.2089	92.4516	92.4701	85.9821	Maize
28	DOF22	90.8948	91.0371	90.9659	90.9594	83.4903	Maize
29	DOF30	90.2023	90.1456	90.174	90.1768	82.2284	Maize
30	EREB102	96.0458	88.8306	92.4382	92.7049	85.9148	Maize
31	EREB109	95.3714	91.3411	93.3562	93.4895	87.5075	Maize
32	EREB147	96.4293	90.42	93.4246	93.6186	87.6367	Maize
33	EREB172	97.1916	92.8811	95.0363	95.1423	90.5115	Maize
34	EREB17	96.4771	90.1529	93.315	93.5221	87.4447	Maize
35	EREB18	94.7961	92.5172	93.6567	93.7292	88.043	Maize
36	EREB198	95.5778	89.0475	92.3126	92.5573	85.7415	Maize
37	EREB209	96.8017	92.913	94.8574	94.9571	90.1697	Maize
38	EREB211	95.8228	93.331	94.5769	94.6447	89.6725	Maize
39	EREB34	95.7295	93.3647	94.5471	94.6115	89.6433	Maize
40	EREB71	96.2342	90.7317	93.483	93.66	87.7278	Maize
41	EREB97	97.6709	93.2787	95.4748	95.5732	91.3062	Maize
42	EREB98	95.9751	93.6235	94.7993	94.8608	90.0659	Maize
43	GATA12	95.7881	91.1845	93.4863	93.635	87.7379	Maize
44	GLK11	94.0215	91.8988	92.9602	93.0351	86.8371	Maize
45	GLK1	93.8048	91.9609	92.8828	92.9488	86.7	Maize
46	GLK25	94.1048	88.8694	91.4871	91.707	84.3319	Maize
47	GLK2	94.689	93.3181	94.0036	94.0451	88.6527	Maize
48	GLK52	93.9512	90.682	92.3166	92.4415	85.7494	Maize
49	GLK53	93.1108	90.2746	91.6927	91.8096	84.7245	Maize
50	GLK9	94.6558	94.3697	94.5128	94.5208	89.5375	Maize
51	GRAS23	94.6669	89.0465	91.8567	92.0824	84.94	Maize
52	GRAS49	94.5464	90.89	92.7182	92.8504	86.4277	Maize
53	HB33	95.5608	93.3681	94.4645	94.5254	89.4758	Maize
54	HB34	92.9412	88.8556	90.8984	91.0829	83.3678	Maize
55	HB38	95.3818	92.3688	93.8753	93.9677	88.418	Maize
56	HB66	93.6496	92.8008	93.2252	93.2541	87.3248	Maize
57	HB70	94.7173	90.4955	92.6064	92.7611	86.2323	Maize
58	HB84	94.8108	92.9638	93.8873	93.9443	88.4334	Maize
59	KNOX6	93.5301	92.2709	92.9005	92.9454	86.7496	Maize
60	LG2	95.5991	94.4327	95.0159	95.0453	90.4552	Maize
61	MYB31	94.8965	90.3239	92.6102	92.7774	86.2363	Maize
62	MYB37	94.1298	93.5362	93.833	93.8516	88.34	Maize
63	MYB38	94.6662	93.6394	94.1528	94.1831	88.9305	Maize
64	MYB4	94.6999	91.4779	93.0889	93.1994	87.0825	Maize
65	MYB56	95.7598	94.225	94.8924	92.3639	90.3554	Maize
66	MYB62	93.1817	92.6905	92.9361	94.1474	86.7485	Maize
67	MYB6	94.6942	90.286	92.4901	92.6538	86.0384	Maize
68	MYB81	91.7088	91.6148	91.7618	94.0586	84.5976	Maize
69	MYB88	92.0792	91.8822	91.9807	93.7659	85.1298	Maize
70	MYBR17	93.6133	94.2718	93.9425	93.9223	88.5748	Maize
71	MYBR32	94.172	93.9582	94.0651	94.0715	88.7942	Maize
72	MYBR40	97.4705	91.0276	94.2491	94.4307	89.0831	Maize
73	MYBR41	94.7902	92.6386	93.7144	93.7822	88.1504	Maize
74	MYBR43	93.9243	90.281	92.1026	92.2457	85.3756	Maize
75	MYBR64	94.699	92.7815	93.7402	93.8007	88.1822	Maize
76	MYBR87	94.334	91.638	92.986	93.0809	86.8653	Maize
77	MYBR96	96.3247	93.1617	94.7432	94.8265	89.9584	Maize
78	MYBST1	93.6125	90.8605	92.2365	92.3429	85.6202	Maize
79	NAC109	92.842	90.4349	91.6385	91.7387	84.6269	Maize
80	NAC23	94.0403	90.6182	92.3293	92.4603	85.7456	Maize
81	NAC49	93.7099	91.2605	92.4852	92.5774	86.0236	Maize
82	SIG6	93.9091	94.4196	94.1644	94.1492	88.9533	Maize
83	TCP10	95.5205	91.2334	93.377	93.5178	87.557	Maize
84	TCP23	95.6169	92.1371	93.877	93.983	88.4406	Maize
85	WRKY25	92.4739	93.0577	92.8658	93.4775	86.4471	Maize
86	WRKY53	94.1838	88.9658	91.5748	91.7909	84.5007	Maize
87	WRKY82	93.9051	91.468	92.6866	92.7755	86.3842	Maize
88	WRKY94	94.2827	88.9035	91.5931	91.8162	84.5036	Maize
89	WRKY95	94.7783	91.3501	93.0642	93.1828	87.0084	Maize
90	ZIM16	94.9086	92.4441	93.6764	93.7543	88.0921	Maize
91	ZIM18	94.9856	88.8006	91.8931	92.1388	85.0147	Maize
92	ZIM28	94.6704	92.9254	93.7979	93.8521	88.3126	Maize
93	ZIM3	94.6721	94.2209	94.4465	94.4592	89.4303	Maize
94	NAC10	92.2627	89.5248	90.8937	91.0175	83.4041	Rice
95	NAC5	95.0632	88.891	91.9771	92.2196	85.1606	Rice
96	NAC6	95.2927	90.79	93.0414	93.1968	86.9647	Rice
97	NAC9	97.0821	90.5704	93.8262	94.0225	88.351	Rice
98	ARF4	94.2641	93.2506	93.7574	93.7893	88.2298	Rice
99	JMJ705	92.7753	94.557	93.6661	93.6085	88.0698	Rice
100	OsABF1	94.6405	94.2374	94.4389	94.4502	89.453	Rice
101	OsbZIP23	95.7053	94.134	94.9196	94.9596	90.3095	Rice
102	OsbZIP39	93.5474	93.0358	93.2916	93.309	87.3976	Rice
103	OsbZIP46	93.4373	88.8094	91.1233	91.3262	83.7454	Rice
104	OsGLK1	95.3266	88.7005	92.0135	92.2716	85.2297	Rice
105	OsGLK2	94.4675	89.4804	91.974	92.1717	85.1486	Rice
106	OSH1	93.379	91.7794	92.5792	92.6389	86.1852	Rice
107	OsHOX24	92.1667	88.9144	90.5405	90.6928	82.8279	Rice
108	OsIDS1	93.5207	93.0963	93.3085	93.3229	87.454	Rice
109	OsMADS29	94.9552	93.1807	94.0679	94.1207	88.7823	Rice
110	OsMYC2	91.8935	94.2012	93.0473	92.965	86.987	Rice
111	OsNAC5	91.6072	89.6362	90.6217	90.7143	82.9274	Rice
112	OsNAC6	93.6078	92.7528	93.1803	93.2097	87.2248	Rice
113	OsNF-YB1	97.7571	89.5447	93.6509	93.9046	88.0065	Rice
114	OsSRT1	93.9309	90.179	92.0549	92.2022	85.3253	Rice
115	PROG1	92.7883	91.3192	92.0537	92.1124	85.2992	Rice
116	SDG711	96.8132	89.8144	93.3138	93.5431	87.4211	Rice
117	SNAC1	94.7534	92.4677	93.6106	93.6837	87.9709	Rice
